# The METTL5-TRMT112 *N^6^*-methyladenosine methyltransferase complex regulates metabolism and development via translation

**DOI:** 10.1101/2021.05.18.444567

**Authors:** Caraline Sepich-Poore, Zhong Zheng, Emily Schmitt, Kailong Wen, Zijie Scott Zhang, Xiao-Long Cui, Qing Dai, Allen C. Zhu, Linda Zhang, Arantxa Sanchez Castillo, Xiaoxi Zhuang, Chuan He, Sigrid Nachtergaele

## Abstract

Ribosomal RNAs (rRNAs) have long been known to carry modifications, including numerous sites of 2’*O*-methylation and pseudouridylation, as well as *N*^6^-methyladenosine (m^6^A), and *N*^6,6-^dimethyladenosine. While the functions of many of these modifications are unclear, some are highly conserved and occur in regions of the ribosome critical for mRNA decoding. Both 28S rRNA and 18S rRNA carry m^6^A, and while ZCCHC4 has been identified as the methyltransferase responsible for the 28S rRNA m^6^A site, the methyltransferase responsible for the 18S rRNA m^6^A site has remained uncharacterized until recently. Here, we show that the METTL5-TRMT112 complex is the methyltransferase responsible for installing m^6^A at position 1832 of human 18S rRNA. TRMT112 is required for the metabolic stability of METTL5, and human METTL5 mutations associated with microcephaly and intellectual disability disrupt this interaction. Loss of METTL5 in human cancer lines alters the translation of transcripts associated with mitochondrial biogenesis and function. *Mettl5* knockout mice display reduced body size and evidence of metabolic defects. This m^6^A site is located on the 3’ end of 18S rRNA, which may become surface-exposed under some circumstances and thus may play a regulatory role in translation of specific transcripts. While recent work has focused heavily on m^6^A modifications in mRNA and its roles in mRNA processing and translation, deorphanizing putative methyltransferase enzymes is revealing previously unappreciated regulatory roles for m^6^A in noncoding RNAs.
