## Supplementary Table 1 for "The METTL5-TRMT112 *N^6^*-methyladenosine methyltransferase complex regulates metabolism and development via translation"

### Sheet: Band 1
Supplementary Table S1. Proteomics analysis of METTL5 binding partners
Identified Proteins	Accession Number	Molecular Weight	Band 1 (~25 kDa)
Methyltransferase-like protein 5 OS=Homo sapiens OX=9606 GN=METTL5 PE=1 SV=1	sp|Q9NRN9|METL5_HUMAN	24 kDa	240
Putative RNA-binding protein Luc7-like 2 OS=Homo sapiens OX=9606 GN=LUC7L2 PE=1 SV=2	sp|Q9Y383|LC7L2_HUMAN	47 kDa	34
High mobility group protein B1 OS=Homo sapiens OX=9606 GN=HMGB1 PE=1 SV=3	sp|P09429|HMGB1_HUMAN	25 kDa	33
High mobility group protein B2 OS=Homo sapiens OX=9606 GN=HMGB2 PE=1 SV=2	sp|P26583|HMGB2_HUMAN	24 kDa	26
14-3-3 protein theta OS=Homo sapiens OX=9606 GN=YWHAQ PE=1 SV=1	sp|P27348|1433T_HUMAN	28 kDa	21
Proteasome subunit alpha type-4 OS=Homo sapiens OX=9606 GN=PSMA4 PE=1 SV=1	sp|P25789|PSA4_HUMAN	29 kDa	21
Heat shock protein HSP 90-alpha OS=Homo sapiens OX=9606 GN=HSP90AA1 PE=1 SV=5	sp|P07900|HS90A_HUMAN	85 kDa	19
Eukaryotic translation initiation factor 4H OS=Homo sapiens OX=9606 GN=EIF4H PE=1 SV=5	sp|Q15056|IF4H_HUMAN	27 kDa	19
14-3-3 protein zeta/delta OS=Homo sapiens OX=9606 GN=YWHAZ PE=1 SV=1	sp|P63104|1433Z_HUMAN	28 kDa	19
14-3-3 protein gamma OS=Homo sapiens OX=9606 GN=YWHAG PE=1 SV=2	sp|P61981|1433G_HUMAN	28 kDa	18
Heat shock protein HSP 90-beta OS=Homo sapiens OX=9606 GN=HSP90AB1 PE=1 SV=4	sp|P08238|HS90B_HUMAN	83 kDa	17
14-3-3 protein epsilon OS=Homo sapiens OX=9606 GN=YWHAE PE=1 SV=1	sp|P62258|1433E_HUMAN	29 kDa	17
Proteasome subunit alpha type-1 OS=Homo sapiens OX=9606 GN=PSMA1 PE=1 SV=1	sp|P25786|PSA1_HUMAN	30 kDa	16
Calcyclin-binding protein OS=Homo sapiens OX=9606 GN=CACYBP PE=1 SV=2	sp|Q9HB71|CYBP_HUMAN	26 kDa	16
Tax_Id=9606 Gene_Symbol=KRT10 Keratin, type I cytoskeletal 10	IPI:CON_00009865.2|SWISS-PROT:P13645 (+1)	60 kDa	15
Multifunctional methyltransferase subunit TRM112-like protein OS=Homo sapiens OX=9606 GN=TRMT112 PE=1 SV=1	sp|Q9UI30|TR112_HUMAN	14 kDa	15
General transcription factor IIF subunit 2 OS=Homo sapiens OX=9606 GN=GTF2F2 PE=1 SV=2	sp|P13984|T2FB_HUMAN	28 kDa	15
Putative RNA-binding protein Luc7-like 1 OS=Homo sapiens OX=9606 GN=LUC7L PE=1 SV=1	sp|Q9NQ29|LUC7L_HUMAN	44 kDa	15
Keratin, type II cytoskeletal 1 OS=Homo sapiens OX=9606 GN=KRT1 PE=1 SV=6	sp|P04264|K2C1_HUMAN	66 kDa	13
Tax_Id=9606 Gene_Symbol=KRT2 Keratin, type II cytoskeletal 2 epidermal	IPI:CON_00021304.1|SWISS-PROT:P35908 (+1)	66 kDa	13
Immunoglobulin kappa variable 2D-29 OS=Homo sapiens OX=9606 GN=IGKV2D-29 PE=3 SV=1	sp|A0A075B6S2|KVD29_HUMAN (+2)	13 kDa	12
ADP/ATP translocase 2 OS=Homo sapiens OX=9606 GN=SLC25A5 PE=1 SV=7	sp|P05141|ADT2_HUMAN	33 kDa	12
Phosphate carrier protein, mitochondrial OS=Homo sapiens OX=9606 GN=SLC25A3 PE=1 SV=2	sp|Q00325|MPCP_HUMAN	40 kDa	12
Coilin OS=Homo sapiens OX=9606 GN=COIL PE=1 SV=1	sp|P38432|COIL_HUMAN	63 kDa	11
Peptidyl-prolyl cis-trans isomerase FKBP3 OS=Homo sapiens OX=9606 GN=FKBP3 PE=1 SV=1	sp|Q00688|FKBP3_HUMAN	25 kDa	11
ADP/ATP translocase 3 OS=Homo sapiens OX=9606 GN=SLC25A6 PE=1 SV=4	sp|P12236|ADT3_HUMAN	33 kDa	11
Coatomer subunit delta OS=Homo sapiens OX=9606 GN=ARCN1 PE=1 SV=1	sp|P48444|COPD_HUMAN	57 kDa	10
Very-long-chain enoyl-CoA reductase OS=Homo sapiens OX=9606 GN=TECR PE=1 SV=1	sp|Q9NZ01|TECR_HUMAN	36 kDa	10
Ran-specific GTPase-activating protein OS=Homo sapiens OX=9606 GN=RANBP1 PE=1 SV=1	sp|P43487|RANG_HUMAN	23 kDa	10
Signal recognition particle receptor subunit beta OS=Homo sapiens OX=9606 GN=SRPRB PE=1 SV=3	sp|Q9Y5M8|SRPRB_HUMAN	30 kDa	10
Keratin, type I cytoskeletal 9 OS=Homo sapiens OX=9606 GN=KRT9 PE=1 SV=3	sp|P35527|K1C9_HUMAN	62 kDa	9
Proteasome activator complex subunit 2 OS=Homo sapiens OX=9606 GN=PSME2 PE=1 SV=4	sp|Q9UL46|PSME2_HUMAN	27 kDa	9
Poly(rC)-binding protein 2 OS=Homo sapiens OX=9606 GN=PCBP2 PE=1 SV=1	sp|Q15366|PCBP2_HUMAN	39 kDa	9
40S ribosomal protein S4, X isoform OS=Homo sapiens OX=9606 GN=RPS4X PE=1 SV=2	sp|P62701|RS4X_HUMAN	30 kDa	9
Heat shock 70 kDa protein 1A OS=Homo sapiens OX=9606 GN=HSPA1A PE=1 SV=1	sp|P0DMV8|HS71A_HUMAN (+1)	70 kDa	7
Complement component 1 Q subcomponent-binding protein, mitochondrial OS=Homo sapiens OX=9606 GN=C1QBP PE=1 SV=1	sp|Q07021|C1QBP_HUMAN	31 kDa	7
COP9 signalosome complex subunit 7b OS=Homo sapiens OX=9606 GN=COPS7B PE=1 SV=1	sp|Q9H9Q2|CSN7B_HUMAN	30 kDa	7
Phosphorylase b kinase gamma catalytic chain, skeletal muscle/heart isoform OS=Homo sapiens OX=9606 GN=PHKG1 PE=2 SV=3	sp|Q16816|PHKG1_HUMAN	45 kDa	7
Probable ATP-dependent RNA helicase DDX46 OS=Homo sapiens OX=9606 GN=DDX46 PE=1 SV=2	sp|Q7L014|DDX46_HUMAN	117 kDa	6
Four and a half LIM domains protein 1 OS=Homo sapiens OX=9606 GN=FHL1 PE=1 SV=4	sp|Q13642|FHL1_HUMAN	36 kDa	6
Thymocyte nuclear protein 1 OS=Homo sapiens OX=9606 GN=THYN1 PE=1 SV=1	sp|Q9P016|THYN1_HUMAN	26 kDa	6
Luc7-like protein 3 OS=Homo sapiens OX=9606 GN=LUC7L3 PE=1 SV=2	sp|O95232|LC7L3_HUMAN	51 kDa	6
Splicing factor U2AF 35 kDa subunit-like protein OS=Homo sapiens OX=9606 GN=U2AF1L5 PE=1 SV=1	sp|P0DN76|U2AF5_HUMAN (+1)	28 kDa	6
Mitochondrial 2-oxoglutarate/malate carrier protein OS=Homo sapiens OX=9606 GN=SLC25A11 PE=1 SV=3	sp|Q02978|M2OM_HUMAN	34 kDa	6
Zinc finger Ran-binding domain-containing protein 2 OS=Homo sapiens OX=9606 GN=ZRANB2 PE=1 SV=2	sp|O95218|ZRAB2_HUMAN	37 kDa	5
Ribonuclease P protein subunit p30 OS=Homo sapiens OX=9606 GN=RPP30 PE=1 SV=1	sp|P78346|RPP30_HUMAN	29 kDa	5
RNA-binding protein FUS OS=Homo sapiens OX=9606 GN=FUS PE=1 SV=1	sp|P35637|FUS_HUMAN	53 kDa	4
Tax_Id=9606 Gene_Symbol=KRT5 Keratin, type II cytoskeletal 5	IPI:CON_00009867.3|SWISS-PROT:P13647 (+1)	62 kDa	4
FACT complex subunit SSRP1 OS=Homo sapiens OX=9606 GN=SSRP1 PE=1 SV=1	sp|Q08945|SSRP1_HUMAN	81 kDa	4
Tropomyosin alpha-4 chain OS=Homo sapiens OX=9606 GN=TPM4 PE=1 SV=3	sp|P67936|TPM4_HUMAN	29 kDa	4
COP9 signalosome complex subunit 7a OS=Homo sapiens OX=9606 GN=COPS7A PE=1 SV=1	sp|Q9UBW8|CSN7A_HUMAN	30 kDa	4
26S proteasome non-ATPase regulatory subunit 9 OS=Homo sapiens OX=9606 GN=PSMD9 PE=1 SV=3	sp|O00233|PSMD9_HUMAN	25 kDa	4
YrdC domain-containing protein, mitochondrial OS=Homo sapiens OX=9606 GN=YRDC PE=1 SV=1	sp|Q86U90|YRDC_HUMAN	29 kDa	4
Eukaryotic translation initiation factor 4E OS=Homo sapiens OX=9606 GN=EIF4E PE=1 SV=2	sp|P06730|IF4E_HUMAN	25 kDa	4
ADP-sugar pyrophosphatase OS=Homo sapiens OX=9606 GN=NUDT5 PE=1 SV=1	sp|Q9UKK9|NUDT5_HUMAN	24 kDa	4
Spindlin-1 OS=Homo sapiens OX=9606 GN=SPIN1 PE=1 SV=3	sp|Q9Y657|SPIN1_HUMAN	30 kDa	4
Small nuclear ribonucleoprotein-associated proteins B and B' OS=Homo sapiens OX=9606 GN=SNRPB PE=1 SV=2	sp|P14678|RSMB_HUMAN (+1)	25 kDa	4
THO complex subunit 4 OS=Homo sapiens OX=9606 GN=ALYREF PE=1 SV=3	sp|Q86V81|THOC4_HUMAN	27 kDa	4
Magnesium transporter protein 1 OS=Homo sapiens OX=9606 GN=MAGT1 PE=1 SV=1	sp|Q9H0U3|MAGT1_HUMAN	38 kDa	4
Elongation factor 1-beta OS=Homo sapiens OX=9606 GN=EEF1B2 PE=1 SV=3	sp|P24534|EF1B_HUMAN	25 kDa	4
Polyubiquitin-B OS=Homo sapiens OX=9606 GN=UBB PE=1 SV=1	sp|P0CG47|UBB_HUMAN (+3)	26 kDa	3
60 kDa heat shock protein, mitochondrial OS=Homo sapiens OX=9606 GN=HSPD1 PE=1 SV=2	sp|P10809|CH60_HUMAN	61 kDa	3
Peroxiredoxin-1 OS=Homo sapiens OX=9606 GN=PRDX1 PE=1 SV=1	sp|Q06830|PRDX1_HUMAN	22 kDa	3
BTB/POZ domain-containing protein KCTD5 OS=Homo sapiens OX=9606 GN=KCTD5 PE=1 SV=1	sp|Q9NXV2|KCTD5_HUMAN	26 kDa	3
Exosome complex component MTR3 OS=Homo sapiens OX=9606 GN=EXOSC6 PE=1 SV=1	sp|Q5RKV6|EXOS6_HUMAN	28 kDa	3
Density-regulated protein OS=Homo sapiens OX=9606 GN=DENR PE=1 SV=2	sp|O43583|DENR_HUMAN	22 kDa	3
Thioredoxin domain-containing protein 9 OS=Homo sapiens OX=9606 GN=TXNDC9 PE=1 SV=2	sp|O14530|TXND9_HUMAN	27 kDa	3
Pyrroline-5-carboxylate reductase 3 OS=Homo sapiens OX=9606 GN=PYCR3 PE=1 SV=3	sp|Q53H96|P5CR3_HUMAN	29 kDa	3
Down syndrome critical region protein 3 OS=Homo sapiens OX=9606 GN=DSCR3 PE=2 SV=1	sp|O14972|DSCR3_HUMAN	33 kDa	3
Elongator complex protein 6 OS=Homo sapiens OX=9606 GN=ELP6 PE=1 SV=1	sp|Q0PNE2|ELP6_HUMAN	30 kDa	3
SLIT and NTRK-like protein 5 OS=Homo sapiens OX=9606 GN=SLITRK5 PE=2 SV=2	sp|O94991|SLIK5_HUMAN	107 kDa	3
Nascent polypeptide-associated complex subunit alpha, muscle-specific form OS=Homo sapiens OX=9606 GN=NACA PE=1 SV=1	sp|E9PAV3|NACAM_HUMAN (+1)	205 kDa	3
Ribosome maturation protein SBDS OS=Homo sapiens OX=9606 GN=SBDS PE=1 SV=4	sp|Q9Y3A5|SBDS_HUMAN	29 kDa	3
MOB kinase activator 2 OS=Homo sapiens OX=9606 GN=MOB2 PE=1 SV=1	sp|Q70IA6|MOB2_HUMAN	27 kDa	3
Transmembrane emp24 domain-containing protein 1 OS=Homo sapiens OX=9606 GN=TMED1 PE=1 SV=1	sp|Q13445|TMED1_HUMAN	25 kDa	3
RNA-binding protein 10 OS=Homo sapiens OX=9606 GN=RBM10 PE=1 SV=3	sp|P98175|RBM10_HUMAN	104 kDa	2
Translational activator of cytochrome c oxidase 1 OS=Homo sapiens OX=9606 GN=TACO1 PE=1 SV=1	sp|Q9BSH4|TACO1_HUMAN	32 kDa	2
Arginine and glutamate-rich protein 1 OS=Homo sapiens OX=9606 GN=ARGLU1 PE=1 SV=1	sp|Q9NWB6|ARGL1_HUMAN	33 kDa	2
Proteasome subunit beta type-7 OS=Homo sapiens OX=9606 GN=PSMB7 PE=1 SV=1	sp|Q99436|PSB7_HUMAN	30 kDa	2
28S ribosomal protein S2, mitochondrial OS=Homo sapiens OX=9606 GN=MRPS2 PE=1 SV=1	sp|Q9Y399|RT02_HUMAN	33 kDa	2
Serine/arginine-rich splicing factor 11 OS=Homo sapiens OX=9606 GN=SRSF11 PE=1 SV=1	sp|Q05519|SRS11_HUMAN	54 kDa	2
GTP-binding nuclear protein Ran OS=Homo sapiens OX=9606 GN=RAN PE=1 SV=3	sp|P62826|RAN_HUMAN	24 kDa	2
Vesicle transport through interaction with t-SNAREs homolog 1B OS=Homo sapiens OX=9606 GN=VTI1B PE=1 SV=3	sp|Q9UEU0|VTI1B_HUMAN	27 kDa	2
Ras association domain-containing protein 5 OS=Homo sapiens OX=9606 GN=RASSF5 PE=1 SV=1	sp|Q8WWW0|RASF5_HUMAN	47 kDa	2
Adenylate kinase 2, mitochondrial OS=Homo sapiens OX=9606 GN=AK2 PE=1 SV=2	sp|P54819|KAD2_HUMAN	26 kDa	2
F-actin-capping protein subunit beta OS=Homo sapiens OX=9606 GN=CAPZB PE=1 SV=4	sp|P47756|CAPZB_HUMAN	31 kDa	2
Proteasome assembly chaperone 2 OS=Homo sapiens OX=9606 GN=PSMG2 PE=1 SV=1	sp|Q969U7|PSMG2_HUMAN	29 kDa	2
Ensconsin OS=Homo sapiens OX=9606 GN=MAP7 PE=1 SV=1	sp|Q14244|MAP7_HUMAN	84 kDa	2
Complex I assembly factor TIMMDC1, mitochondrial OS=Homo sapiens OX=9606 GN=TIMMDC1 PE=1 SV=2	sp|Q9NPL8|TIDC1_HUMAN	32 kDa	2

### Sheet: Band 2
Identified Proteins	Accession Number	Molecular Weight	Band 2 (~65 kDa)
Heat shock 70 kDa protein 1A OS=Homo sapiens OX=9606 GN=HSPA1A PE=1 SV=1	sp|P0DMV8|HS71A_HUMAN (+1)	70 kDa	216
Heat shock cognate 71 kDa protein OS=Homo sapiens OX=9606 GN=HSPA8 PE=1 SV=1	sp|P11142|HSP7C_HUMAN	71 kDa	90
Heat shock 70 kDa protein 1-like OS=Homo sapiens OX=9606 GN=HSPA1L PE=1 SV=2	sp|P34931|HS71L_HUMAN	70 kDa	79
Methyltransferase-like protein 5 OS=Homo sapiens OX=9606 GN=METTL5 PE=1 SV=1	sp|Q9NRN9|METL5_HUMAN	24 kDa	70
Mitogen-activated protein kinase kinase kinase 7 OS=Homo sapiens OX=9606 GN=MAP3K7 PE=1 SV=1	sp|O43318|M3K7_HUMAN	67 kDa	54
Stress-70 protein, mitochondrial OS=Homo sapiens OX=9606 GN=HSPA9 PE=1 SV=2	sp|P38646|GRP75_HUMAN	74 kDa	47
Plastin-3 OS=Homo sapiens OX=9606 GN=PLS3 PE=1 SV=4	sp|P13797|PLST_HUMAN	71 kDa	47
Eukaryotic translation initiation factor 4B OS=Homo sapiens OX=9606 GN=EIF4B PE=1 SV=2	sp|P23588|IF4B_HUMAN	69 kDa	46
Protein arginine N-methyltransferase 5 OS=Homo sapiens OX=9606 GN=PRMT5 PE=1 SV=4	sp|O14744|ANM5_HUMAN	73 kDa	46
Heat shock-related 70 kDa protein 2 OS=Homo sapiens OX=9606 GN=HSPA2 PE=1 SV=1	sp|P54652|HSP72_HUMAN	70 kDa	42
Dolichyl-diphosphooligosaccharide--protein glycosyltransferase subunit 1 OS=Homo sapiens OX=9606 GN=RPN1 PE=1 SV=1	sp|P04843|RPN1_HUMAN	69 kDa	41
Cytoskeleton-associated protein 5 OS=Homo sapiens OX=9606 GN=CKAP5 PE=1 SV=3	sp|Q14008|CKAP5_HUMAN	226 kDa	41
AP-3 complex subunit beta-1 OS=Homo sapiens OX=9606 GN=AP3B1 PE=1 SV=3	sp|O00203|AP3B1_HUMAN	121 kDa	36
Signal recognition particle subunit SRP68 OS=Homo sapiens OX=9606 GN=SRP68 PE=1 SV=2	sp|Q9UHB9|SRP68_HUMAN	71 kDa	35
Kinesin light chain 4 OS=Homo sapiens OX=9606 GN=KLC4 PE=1 SV=3	sp|Q9NSK0|KLC4_HUMAN	69 kDa	32
V-type proton ATPase catalytic subunit A OS=Homo sapiens OX=9606 GN=ATP6V1A PE=1 SV=2	sp|P38606|VATA_HUMAN	68 kDa	31
Mini-chromosome maintenance complex-binding protein OS=Homo sapiens OX=9606 GN=MCMBP PE=1 SV=2	sp|Q9BTE3|MCMBP_HUMAN	73 kDa	29
Negative elongation factor B OS=Homo sapiens OX=9606 GN=NELFB PE=1 SV=1	sp|Q8WX92|NELFB_HUMAN	66 kDa	28
Glucosidase 2 subunit beta OS=Homo sapiens OX=9606 GN=PRKCSH PE=1 SV=2	sp|P14314|GLU2B_HUMAN	59 kDa	27
Heat shock protein HSP 90-beta OS=Homo sapiens OX=9606 GN=HSP90AB1 PE=1 SV=4	sp|P08238|HS90B_HUMAN	83 kDa	26
Heat shock protein HSP 90-alpha OS=Homo sapiens OX=9606 GN=HSP90AA1 PE=1 SV=5	sp|P07900|HS90A_HUMAN	85 kDa	26
Transketolase OS=Homo sapiens OX=9606 GN=TKT PE=1 SV=3	sp|P29401|TKT_HUMAN	68 kDa	26
60 kDa heat shock protein, mitochondrial OS=Homo sapiens OX=9606 GN=HSPD1 PE=1 SV=2	sp|P10809|CH60_HUMAN	61 kDa	25
Leucine-rich repeat-containing protein 47 OS=Homo sapiens OX=9606 GN=LRRC47 PE=1 SV=1	sp|Q8N1G4|LRC47_HUMAN	63 kDa	24
RNA-binding protein FUS OS=Homo sapiens OX=9606 GN=FUS PE=1 SV=1	sp|P35637|FUS_HUMAN	53 kDa	23
Cleavage and polyadenylation specificity factor subunit 6 OS=Homo sapiens OX=9606 GN=CPSF6 PE=1 SV=2	sp|Q16630|CPSF6_HUMAN	59 kDa	23
X-ray repair cross-complementing protein 6 OS=Homo sapiens OX=9606 GN=XRCC6 PE=1 SV=2	sp|P12956|XRCC6_HUMAN	70 kDa	22
CTP synthase 1 OS=Homo sapiens OX=9606 GN=CTPS1 PE=1 SV=2	sp|P17812|PYRG1_HUMAN	67 kDa	21
Coiled-coil domain-containing protein 22 OS=Homo sapiens OX=9606 GN=CCDC22 PE=1 SV=1	sp|O60826|CCD22_HUMAN	71 kDa	21
Lariat debranching enzyme OS=Homo sapiens OX=9606 GN=DBR1 PE=1 SV=2	sp|Q9UK59|DBR1_HUMAN	62 kDa	20
RUN and FYVE domain-containing protein 1 OS=Homo sapiens OX=9606 GN=RUFY1 PE=1 SV=2	sp|Q96T51|RUFY1_HUMAN	80 kDa	20
Melanoma-associated antigen D2 OS=Homo sapiens OX=9606 GN=MAGED2 PE=1 SV=2	sp|Q9UNF1|MAGD2_HUMAN	65 kDa	19
Sorting nexin-2 OS=Homo sapiens OX=9606 GN=SNX2 PE=1 SV=2	sp|O60749|SNX2_HUMAN	58 kDa	19
Protein phosphatase 1G OS=Homo sapiens OX=9606 GN=PPM1G PE=1 SV=1	sp|O15355|PPM1G_HUMAN	59 kDa	18
Mitochondrial import receptor subunit TOM70 OS=Homo sapiens OX=9606 GN=TOMM70 PE=1 SV=1	sp|O94826|TOM70_HUMAN	67 kDa	18
T-complex protein 1 subunit gamma OS=Homo sapiens OX=9606 GN=CCT3 PE=1 SV=4	sp|P49368|TCPG_HUMAN	61 kDa	18
Kinesin light chain 1 OS=Homo sapiens OX=9606 GN=KLC1 PE=1 SV=2	sp|Q07866|KLC1_HUMAN	65 kDa	18
Endoplasmin OS=Homo sapiens OX=9606 GN=HSP90B1 PE=1 SV=1	sp|P14625|ENPL_HUMAN	92 kDa	16
Gamma-taxilin OS=Homo sapiens OX=9606 GN=TXLNG PE=1 SV=2	sp|Q9NUQ3|TXLNG_HUMAN	61 kDa	16
Tether containing UBX domain for GLUT4 OS=Homo sapiens OX=9606 GN=ASPSCR1 PE=1 SV=1	sp|Q9BZE9|ASPC1_HUMAN	60 kDa	15
Dihydroxyacetone phosphate acyltransferase OS=Homo sapiens OX=9606 GN=GNPAT PE=1 SV=1	sp|O15228|GNPAT_HUMAN	77 kDa	15
T-complex protein 1 subunit alpha OS=Homo sapiens OX=9606 GN=TCP1 PE=1 SV=1	sp|P17987|TCPA_HUMAN	60 kDa	14
T-complex protein 1 subunit epsilon OS=Homo sapiens OX=9606 GN=CCT5 PE=1 SV=1	sp|P48643|TCPE_HUMAN	60 kDa	14
Eukaryotic peptide chain release factor GTP-binding subunit ERF3A OS=Homo sapiens OX=9606 GN=GSPT1 PE=1 SV=1	sp|P15170|ERF3A_HUMAN	56 kDa	14
Endoplasmic reticulum chaperone BiP OS=Homo sapiens OX=9606 GN=HSPA5 PE=1 SV=2	sp|P11021|BIP_HUMAN	72 kDa	13
Tax_Id=9606 Gene_Symbol=KRT10 Keratin, type I cytoskeletal 10	IPI:CON_00009865.2|SWISS-PROT:P13645 (+1)	60 kDa	12
mRNA-capping enzyme OS=Homo sapiens OX=9606 GN=RNGTT PE=1 SV=1	sp|O60942|MCE1_HUMAN	69 kDa	12
Calcium-binding mitochondrial carrier protein Aralar2 OS=Homo sapiens OX=9606 GN=SLC25A13 PE=1 SV=2	sp|Q9UJS0|CMC2_HUMAN	74 kDa	12
Golgi resident protein GCP60 OS=Homo sapiens OX=9606 GN=ACBD3 PE=1 SV=4	sp|Q9H3P7|GCP60_HUMAN	61 kDa	12
Optineurin OS=Homo sapiens OX=9606 GN=OPTN PE=1 SV=3	sp|Q96CV9|OPTN_HUMAN	66 kDa	12
HAUS augmin-like complex subunit 3 OS=Homo sapiens OX=9606 GN=HAUS3 PE=1 SV=1	sp|Q68CZ6|HAUS3_HUMAN	70 kDa	11
ATP-dependent RNA helicase DDX3X OS=Homo sapiens OX=9606 GN=DDX3X PE=1 SV=3	sp|O00571|DDX3X_HUMAN	73 kDa	11
F-box only protein 21 OS=Homo sapiens OX=9606 GN=FBXO21 PE=2 SV=2	sp|O94952|FBX21_HUMAN	72 kDa	11
Lamin-B1 OS=Homo sapiens OX=9606 GN=LMNB1 PE=1 SV=2	sp|P20700|LMNB1_HUMAN	66 kDa	11
Succinate dehydrogenase [ubiquinone] flavoprotein subunit, mitochondrial OS=Homo sapiens OX=9606 GN=SDHA PE=1 SV=2	sp|P31040|SDHA_HUMAN	73 kDa	11
Microtubule-associated protein 1B OS=Homo sapiens OX=9606 GN=MAP1B PE=1 SV=2	sp|P46821|MAP1B_HUMAN	271 kDa	11
T-complex protein 1 subunit eta OS=Homo sapiens OX=9606 GN=CCT7 PE=1 SV=2	sp|Q99832|TCPH_HUMAN	59 kDa	11
Tax_Id=9606 Gene_Symbol=KRT2 Keratin, type II cytoskeletal 2 epidermal	IPI:CON_00021304.1|SWISS-PROT:P35908 (+1)	66 kDa	10
Arginine--tRNA ligase, cytoplasmic OS=Homo sapiens OX=9606 GN=RARS PE=1 SV=2	sp|P54136|SYRC_HUMAN	75 kDa	10
Src substrate cortactin OS=Homo sapiens OX=9606 GN=CTTN PE=1 SV=2	sp|Q14247|SRC8_HUMAN	62 kDa	10
Deoxynucleoside triphosphate triphosphohydrolase SAMHD1 OS=Homo sapiens OX=9606 GN=SAMHD1 PE=1 SV=2	sp|Q9Y3Z3|SAMH1_HUMAN	72 kDa	10
T-complex protein 1 subunit delta OS=Homo sapiens OX=9606 GN=CCT4 PE=1 SV=4	sp|P50991|TCPD_HUMAN	58 kDa	10
Splicing factor 1 OS=Homo sapiens OX=9606 GN=SF1 PE=1 SV=4	sp|Q15637|SF01_HUMAN	68 kDa	10
Keratin, type II cytoskeletal 1 OS=Homo sapiens OX=9606 GN=KRT1 PE=1 SV=6	sp|P04264|K2C1_HUMAN	66 kDa	9
Polyubiquitin-B OS=Homo sapiens OX=9606 GN=UBB PE=1 SV=1	sp|P0CG47|UBB_HUMAN (+3)	26 kDa	9
DNA polymerase alpha subunit B OS=Homo sapiens OX=9606 GN=POLA2 PE=1 SV=2	sp|Q14181|DPOA2_HUMAN	66 kDa	9
Septin-9 OS=Homo sapiens OX=9606 GN=SEPT9 PE=1 SV=2	sp|Q9UHD8|SEPT9_HUMAN	65 kDa	9
Serine/threonine-protein kinase PAK 4 OS=Homo sapiens OX=9606 GN=PAK4 PE=1 SV=1	sp|O96013|PAK4_HUMAN	64 kDa	9
Alkyldihydroxyacetonephosphate synthase, peroxisomal OS=Homo sapiens OX=9606 GN=AGPS PE=1 SV=1	sp|O00116|ADAS_HUMAN	73 kDa	9
ATP-dependent DNA helicase Q1 OS=Homo sapiens OX=9606 GN=RECQL PE=1 SV=3	sp|P46063|RECQ1_HUMAN	73 kDa	9
TATA-binding protein-associated factor 2N OS=Homo sapiens OX=9606 GN=TAF15 PE=1 SV=1	sp|Q92804|RBP56_HUMAN	62 kDa	9
Calnexin OS=Homo sapiens OX=9606 GN=CANX PE=1 SV=2	sp|P27824|CALX_HUMAN	68 kDa	8
N6-adenosine-methyltransferase catalytic subunit OS=Homo sapiens OX=9606 GN=METTL3 PE=1 SV=2	sp|Q86U44|MTA70_HUMAN	64 kDa	8
Nuclear speckle splicing regulatory protein 1 OS=Homo sapiens OX=9606 GN=NSRP1 PE=1 SV=1	sp|Q9H0G5|NSRP1_HUMAN	66 kDa	8
Sorting nexin-1 OS=Homo sapiens OX=9606 GN=SNX1 PE=1 SV=3	sp|Q13596|SNX1_HUMAN	59 kDa	8
T-complex protein 1 subunit theta OS=Homo sapiens OX=9606 GN=CCT8 PE=1 SV=4	sp|P50990|TCPQ_HUMAN	60 kDa	8
Dihydropyrimidinase-related protein 2 OS=Homo sapiens OX=9606 GN=DPYSL2 PE=1 SV=1	sp|Q16555|DPYL2_HUMAN	62 kDa	8
Multifunctional methyltransferase subunit TRM112-like protein OS=Homo sapiens OX=9606 GN=TRMT112 PE=1 SV=1	sp|Q9UI30|TR112_HUMAN	14 kDa	7
FACT complex subunit SSRP1 OS=Homo sapiens OX=9606 GN=SSRP1 PE=1 SV=1	sp|Q08945|SSRP1_HUMAN	81 kDa	7
Rab GTPase-binding effector protein 2 OS=Homo sapiens OX=9606 GN=RABEP2 PE=1 SV=2	sp|Q9H5N1|RABE2_HUMAN	64 kDa	7
T-complex protein 1 subunit zeta OS=Homo sapiens OX=9606 GN=CCT6A PE=1 SV=3	sp|P40227|TCPZ_HUMAN	58 kDa	7
Replication protein A 70 kDa DNA-binding subunit OS=Homo sapiens OX=9606 GN=RPA1 PE=1 SV=2	sp|P27694|RFA1_HUMAN	68 kDa	7
Myristoylated alanine-rich C-kinase substrate OS=Homo sapiens OX=9606 GN=MARCKS PE=1 SV=4	sp|P29966|MARCS_HUMAN	32 kDa	7
TGF-beta-activated kinase 1 and MAP3K7-binding protein 1 OS=Homo sapiens OX=9606 GN=TAB1 PE=1 SV=1	sp|Q15750|TAB1_HUMAN	55 kDa	7
Myotubularin-related protein 14 OS=Homo sapiens OX=9606 GN=MTMR14 PE=1 SV=2	sp|Q8NCE2|MTMRE_HUMAN	72 kDa	7
Wiskott-Aldrich syndrome protein family member 2 OS=Homo sapiens OX=9606 GN=WASF2 PE=1 SV=3	sp|Q9Y6W5|WASF2_HUMAN	54 kDa	7
Kinesin light chain 2 OS=Homo sapiens OX=9606 GN=KLC2 PE=1 SV=1	sp|Q9H0B6|KLC2_HUMAN	69 kDa	7
DNA replication licensing factor MCM4 OS=Homo sapiens OX=9606 GN=MCM4 PE=1 SV=5	sp|P33991|MCM4_HUMAN	97 kDa	6
Nucleolin OS=Homo sapiens OX=9606 GN=NCL PE=1 SV=3	sp|P19338|NUCL_HUMAN	77 kDa	6
Protein kinase C iota type OS=Homo sapiens OX=9606 GN=PRKCI PE=1 SV=2	sp|P41743|KPCI_HUMAN	68 kDa	6
Probable ATP-dependent RNA helicase DDX5 OS=Homo sapiens OX=9606 GN=DDX5 PE=1 SV=1	sp|P17844|DDX5_HUMAN	69 kDa	6
Serine/threonine-protein kinase 38 OS=Homo sapiens OX=9606 GN=STK38 PE=1 SV=1	sp|Q15208|STK38_HUMAN	54 kDa	6
Ubiquilin-2 OS=Homo sapiens OX=9606 GN=UBQLN2 PE=1 SV=2	sp|Q9UHD9|UBQL2_HUMAN	66 kDa	6
E3 ubiquitin-protein ligase AMFR OS=Homo sapiens OX=9606 GN=AMFR PE=1 SV=2	sp|Q9UKV5|AMFR_HUMAN	73 kDa	6
Calcium-binding mitochondrial carrier protein Aralar1 OS=Homo sapiens OX=9606 GN=SLC25A12 PE=1 SV=2	sp|O75746|CMC1_HUMAN	75 kDa	6
Probable ATP-dependent RNA helicase DDX46 OS=Homo sapiens OX=9606 GN=DDX46 PE=1 SV=2	sp|Q7L014|DDX46_HUMAN	117 kDa	5
Interferon regulatory factor 2-binding protein 2 OS=Homo sapiens OX=9606 GN=IRF2BP2 PE=1 SV=2	sp|Q7Z5L9|I2BP2_HUMAN	61 kDa	5
T-complex protein 1 subunit beta OS=Homo sapiens OX=9606 GN=CCT2 PE=1 SV=4	sp|P78371|TCPB_HUMAN	57 kDa	5
TBC1 domain family member 15 OS=Homo sapiens OX=9606 GN=TBC1D15 PE=1 SV=2	sp|Q8TC07|TBC15_HUMAN	79 kDa	5
Protein zwilch homolog OS=Homo sapiens OX=9606 GN=ZWILCH PE=1 SV=2	sp|Q9H900|ZWILC_HUMAN	67 kDa	5
Leucine-rich repeat-containing protein 40 OS=Homo sapiens OX=9606 GN=LRRC40 PE=1 SV=1	sp|Q9H9A6|LRC40_HUMAN	68 kDa	5
Nuclear pore complex protein Nup85 OS=Homo sapiens OX=9606 GN=NUP85 PE=1 SV=1	sp|Q9BW27|NUP85_HUMAN	75 kDa	5
Ras and Rab interactor-like protein OS=Homo sapiens OX=9606 GN=RINL PE=2 SV=2	sp|Q6ZS11|RINL_HUMAN	62 kDa	5
Rho GTPase-activating protein 42 OS=Homo sapiens OX=9606 GN=ARHGAP42 PE=1 SV=3	sp|A6NI28|RHG42_HUMAN	99 kDa	5
Transcription intermediary factor 1-beta OS=Homo sapiens OX=9606 GN=TRIM28 PE=1 SV=5	sp|Q13263|TIF1B_HUMAN	89 kDa	4
RNA-binding protein EWS OS=Homo sapiens OX=9606 GN=EWSR1 PE=1 SV=1	sp|Q01844|EWS_HUMAN	68 kDa	4
Shootin-1 OS=Homo sapiens OX=9606 GN=SHTN1 PE=1 SV=4	sp|A0MZ66|SHOT1_HUMAN	72 kDa	4
DNA replication licensing factor MCM7 OS=Homo sapiens OX=9606 GN=MCM7 PE=1 SV=4	sp|P33993|MCM7_HUMAN	81 kDa	4
Autophagy-related protein 16-1 OS=Homo sapiens OX=9606 GN=ATG16L1 PE=1 SV=2	sp|Q676U5|A16L1_HUMAN	68 kDa	4
Heterogeneous nuclear ribonucleoprotein K OS=Homo sapiens OX=9606 GN=HNRNPK PE=1 SV=1	sp|P61978|HNRPK_HUMAN	51 kDa	4
Origin recognition complex subunit 2 OS=Homo sapiens OX=9606 GN=ORC2 PE=1 SV=2	sp|Q13416|ORC2_HUMAN	66 kDa	4
U4/U6 small nuclear ribonucleoprotein Prp31 OS=Homo sapiens OX=9606 GN=PRPF31 PE=1 SV=2	sp|Q8WWY3|PRP31_HUMAN	55 kDa	4
Neutral amino acid transporter B(0) OS=Homo sapiens OX=9606 GN=SLC1A5 PE=1 SV=2	sp|Q15758|AAAT_HUMAN	57 kDa	4
Cleavage stimulation factor subunit 2 tau variant OS=Homo sapiens OX=9606 GN=CSTF2T PE=1 SV=1	sp|Q9H0L4|CSTFT_HUMAN	64 kDa	4
Probable ATP-dependent RNA helicase DDX41 OS=Homo sapiens OX=9606 GN=DDX41 PE=1 SV=2	sp|Q9UJV9|DDX41_HUMAN	70 kDa	4
Mitogen-activated protein kinase 6 OS=Homo sapiens OX=9606 GN=MAPK6 PE=1 SV=1	sp|Q16659|MK06_HUMAN	83 kDa	4
Dolichyl-diphosphooligosaccharide--protein glycosyltransferase subunit STT3B OS=Homo sapiens OX=9606 GN=STT3B PE=1 SV=1	sp|Q8TCJ2|STT3B_HUMAN	94 kDa	4
E3 ubiquitin-protein ligase TRIM21 OS=Homo sapiens OX=9606 GN=TRIM21 PE=1 SV=1	sp|P19474|RO52_HUMAN	54 kDa	4
Signal recognition particle receptor subunit alpha OS=Homo sapiens OX=9606 GN=SRPRA PE=1 SV=2	sp|P08240|SRPRA_HUMAN	70 kDa	4
Huntingtin OS=Homo sapiens OX=9606 GN=HTT PE=1 SV=2	sp|P42858|HD_HUMAN	348 kDa	4
Transitional endoplasmic reticulum ATPase OS=Homo sapiens OX=9606 GN=VCP PE=1 SV=4	sp|P55072|TERA_HUMAN	89 kDa	3
Immunoglobulin kappa variable 2D-29 OS=Homo sapiens OX=9606 GN=IGKV2D-29 PE=3 SV=1	sp|A0A075B6S2|KVD29_HUMAN (+2)	13 kDa	3
Heterogeneous nuclear ribonucleoprotein U OS=Homo sapiens OX=9606 GN=HNRNPU PE=1 SV=6	sp|Q00839|HNRPU_HUMAN	91 kDa	3
General transcription factor II-I OS=Homo sapiens OX=9606 GN=GTF2I PE=1 SV=2	sp|P78347|GTF2I_HUMAN	112 kDa	3
Eukaryotic translation initiation factor 5B OS=Homo sapiens OX=9606 GN=EIF5B PE=1 SV=4	sp|O60841|IF2P_HUMAN	139 kDa	3
Aspartate--tRNA ligase, mitochondrial OS=Homo sapiens OX=9606 GN=DARS2 PE=1 SV=1	sp|Q6PI48|SYDM_HUMAN	74 kDa	3
DDB1- and CUL4-associated factor 8 OS=Homo sapiens OX=9606 GN=DCAF8 PE=1 SV=1	sp|Q5TAQ9|DCAF8_HUMAN	67 kDa	3
Polypeptide N-acetylgalactosaminyltransferase 1 OS=Homo sapiens OX=9606 GN=GALNT1 PE=1 SV=1	sp|Q10472|GALT1_HUMAN	64 kDa	3
ATPase WRNIP1 OS=Homo sapiens OX=9606 GN=WRNIP1 PE=1 SV=2	sp|Q96S55|WRIP1_HUMAN	72 kDa	3
Signal recognition particle subunit SRP72 OS=Homo sapiens OX=9606 GN=SRP72 PE=1 SV=3	sp|O76094|SRP72_HUMAN	75 kDa	3
E3 ubiquitin/ISG15 ligase TRIM25 OS=Homo sapiens OX=9606 GN=TRIM25 PE=1 SV=2	sp|Q14258|TRI25_HUMAN	71 kDa	3
Protein RUFY3 OS=Homo sapiens OX=9606 GN=RUFY3 PE=1 SV=1	sp|Q7L099|RUFY3_HUMAN	53 kDa	3
RUN and FYVE domain-containing protein 2 OS=Homo sapiens OX=9606 GN=RUFY2 PE=1 SV=3	sp|Q8WXA3|RUFY2_HUMAN	70 kDa	3
Putative RNA-binding protein Luc7-like 2 OS=Homo sapiens OX=9606 GN=LUC7L2 PE=1 SV=2	sp|Q9Y383|LC7L2_HUMAN	47 kDa	2
Coatomer subunit beta OS=Homo sapiens OX=9606 GN=COPB1 PE=1 SV=3	sp|P53618|COPB_HUMAN	107 kDa	2
Insulin receptor substrate 4 OS=Homo sapiens OX=9606 GN=IRS4 PE=1 SV=1	sp|O14654|IRS4_HUMAN	134 kDa	2
Complement component 1 Q subcomponent-binding protein, mitochondrial OS=Homo sapiens OX=9606 GN=C1QBP PE=1 SV=1	sp|Q07021|C1QBP_HUMAN	31 kDa	2
Glycogen [starch] synthase, muscle OS=Homo sapiens OX=9606 GN=GYS1 PE=1 SV=2	sp|P13807|GYS1_HUMAN	84 kDa	2
ATP-citrate synthase OS=Homo sapiens OX=9606 GN=ACLY PE=1 SV=3	sp|P53396|ACLY_HUMAN	121 kDa	2
Tubulin alpha-1B chain OS=Homo sapiens OX=9606 GN=TUBA1B PE=1 SV=1	sp|P68363|TBA1B_HUMAN (+2)	50 kDa	2
GTPase-activating protein and VPS9 domain-containing protein 1 OS=Homo sapiens OX=9606 GN=GAPVD1 PE=1 SV=2	sp|Q14C86|GAPD1_HUMAN	165 kDa	2
Fatty acid synthase OS=Homo sapiens OX=9606 GN=FASN PE=1 SV=3	sp|P49327|FAS_HUMAN	273 kDa	2
Myotubularin-related protein 2 OS=Homo sapiens OX=9606 GN=MTMR2 PE=1 SV=4	sp|Q13614|MTMR2_HUMAN	73 kDa	2
Kinesin-like protein KIF21A OS=Homo sapiens OX=9606 GN=KIF21A PE=1 SV=2	sp|Q7Z4S6|KI21A_HUMAN	187 kDa	2
Sec1 family domain-containing protein 1 OS=Homo sapiens OX=9606 GN=SCFD1 PE=1 SV=4	sp|Q8WVM8|SCFD1_HUMAN	72 kDa	2
Immunoglobulin superfamily member 8 OS=Homo sapiens OX=9606 GN=IGSF8 PE=1 SV=1	sp|Q969P0|IGSF8_HUMAN	65 kDa	2
Interferon regulatory factor 2-binding protein 1 OS=Homo sapiens OX=9606 GN=IRF2BP1 PE=1 SV=1	sp|Q8IU81|I2BP1_HUMAN	62 kDa	2
Dystrophin OS=Homo sapiens OX=9606 GN=DMD PE=1 SV=3	sp|P11532|DMD_HUMAN	427 kDa	2
Neuroplastin OS=Homo sapiens OX=9606 GN=NPTN PE=1 SV=2	sp|Q9Y639|NPTN_HUMAN	44 kDa	2
RAF proto-oncogene serine/threonine-protein kinase OS=Homo sapiens OX=9606 GN=RAF1 PE=1 SV=1	sp|P04049|RAF1_HUMAN	73 kDa	2

### Sheet: Band 3
Identified Proteins	Accession Number	Molecular Weight	Band 3 (~75 kDa)
Heat shock protein HSP 90-beta OS=Homo sapiens OX=9606 GN=HSP90AB1 PE=1 SV=4	sp|P08238|HS90B_HUMAN	83 kDa	109
Heat shock protein HSP 90-alpha OS=Homo sapiens OX=9606 GN=HSP90AA1 PE=1 SV=5	sp|P07900|HS90A_HUMAN	85 kDa	91
Apolipoprotein B-100 OS=Homo sapiens OX=9606 GN=APOB PE=1 SV=2	sp|P04114|APOB_HUMAN	516 kDa	80
DNA replication licensing factor MCM5 OS=Homo sapiens OX=9606 GN=MCM5 PE=1 SV=5	sp|P33992|MCM5_HUMAN	82 kDa	43
Heat shock 70 kDa protein 1A OS=Homo sapiens OX=9606 GN=HSPA1A PE=1 SV=1	sp|P0DMV8|HS71A_HUMAN (+1)	70 kDa	36
DNA replication licensing factor MCM4 OS=Homo sapiens OX=9606 GN=MCM4 PE=1 SV=5	sp|P33991|MCM4_HUMAN	97 kDa	36
Endoplasmin OS=Homo sapiens OX=9606 GN=HSP90B1 PE=1 SV=1	sp|P14625|ENPL_HUMAN	92 kDa	28
Arf-GAP with coiled-coil, ANK repeat and PH domain-containing protein 2 OS=Homo sapiens OX=9606 GN=ACAP2 PE=1 SV=3	sp|Q15057|ACAP2_HUMAN	88 kDa	26
DNA replication licensing factor MCM2 OS=Homo sapiens OX=9606 GN=MCM2 PE=1 SV=4	sp|P49736|MCM2_HUMAN	102 kDa	25
Nuclear pore complex protein Nup93 OS=Homo sapiens OX=9606 GN=NUP93 PE=1 SV=2	sp|Q8N1F7|NUP93_HUMAN	93 kDa	24
Alpha-2-macroglobulin OS=Homo sapiens OX=9606 GN=A2M PE=1 SV=3	sp|P01023|A2MG_HUMAN	163 kDa	21
Methyltransferase-like protein 5 OS=Homo sapiens OX=9606 GN=METTL5 PE=1 SV=1	sp|Q9NRN9|METL5_HUMAN	24 kDa	20
Sodium/potassium-transporting ATPase subunit alpha-1 OS=Homo sapiens OX=9606 GN=ATP1A1 PE=1 SV=1	sp|P05023|AT1A1_HUMAN	113 kDa	19
Far upstream element-binding protein 2 OS=Homo sapiens OX=9606 GN=KHSRP PE=1 SV=4	sp|Q92945|FUBP2_HUMAN	73 kDa	19
Coatomer subunit gamma-2 OS=Homo sapiens OX=9606 GN=COPG2 PE=1 SV=1	sp|Q9UBF2|COPG2_HUMAN	98 kDa	18
E3 UFM1-protein ligase 1 OS=Homo sapiens OX=9606 GN=UFL1 PE=1 SV=2	sp|O94874|UFL1_HUMAN	90 kDa	16
Angiomotin OS=Homo sapiens OX=9606 GN=AMOT PE=1 SV=1	sp|Q4VCS5|AMOT_HUMAN	118 kDa	13
FACT complex subunit SPT16 OS=Homo sapiens OX=9606 GN=SUPT16H PE=1 SV=1	sp|Q9Y5B9|SP16H_HUMAN	120 kDa	12
RNA-binding protein EWS OS=Homo sapiens OX=9606 GN=EWSR1 PE=1 SV=1	sp|Q01844|EWS_HUMAN	68 kDa	12
Pre-mRNA-splicing factor ATP-dependent RNA helicase DHX15 OS=Homo sapiens OX=9606 GN=DHX15 PE=1 SV=2	sp|O43143|DHX15_HUMAN	91 kDa	12
Centromere/kinetochore protein zw10 homolog OS=Homo sapiens OX=9606 GN=ZW10 PE=1 SV=3	sp|O43264|ZW10_HUMAN	89 kDa	12
Eukaryotic translation initiation factor 4B OS=Homo sapiens OX=9606 GN=EIF4B PE=1 SV=2	sp|P23588|IF4B_HUMAN	69 kDa	11
Importin subunit beta-1 OS=Homo sapiens OX=9606 GN=KPNB1 PE=1 SV=2	sp|Q14974|IMB1_HUMAN	97 kDa	11
Probable ATP-dependent RNA helicase DDX46 OS=Homo sapiens OX=9606 GN=DDX46 PE=1 SV=2	sp|Q7L014|DDX46_HUMAN	117 kDa	11
Shootin-1 OS=Homo sapiens OX=9606 GN=SHTN1 PE=1 SV=4	sp|A0MZ66|SHOT1_HUMAN	72 kDa	11
Keratin, type II cytoskeletal 1 OS=Homo sapiens OX=9606 GN=KRT1 PE=1 SV=6	sp|P04264|K2C1_HUMAN	66 kDa	10
Transitional endoplasmic reticulum ATPase OS=Homo sapiens OX=9606 GN=VCP PE=1 SV=4	sp|P55072|TERA_HUMAN	89 kDa	10
Sarcoplasmic/endoplasmic reticulum calcium ATPase 2 OS=Homo sapiens OX=9606 GN=ATP2A2 PE=1 SV=1	sp|P16615|AT2A2_HUMAN	115 kDa	10
Cold shock domain-containing protein E1 OS=Homo sapiens OX=9606 GN=CSDE1 PE=1 SV=2	sp|O75534|CSDE1_HUMAN	89 kDa	10
Transducin-like enhancer protein 3 OS=Homo sapiens OX=9606 GN=TLE3 PE=1 SV=2	sp|Q04726|TLE3_HUMAN	83 kDa	10
ATP-dependent RNA helicase DDX1 OS=Homo sapiens OX=9606 GN=DDX1 PE=1 SV=2	sp|Q92499|DDX1_HUMAN	82 kDa	10
Actin, cytoplasmic 1 OS=Homo sapiens OX=9606 GN=ACTB PE=1 SV=1	sp|P60709|ACTB_HUMAN	42 kDa	9
AP-1 complex subunit gamma-1 OS=Homo sapiens OX=9606 GN=AP1G1 PE=1 SV=5	sp|O43747|AP1G1_HUMAN	91 kDa	9
Cullin-1 OS=Homo sapiens OX=9606 GN=CUL1 PE=1 SV=2	sp|Q13616|CUL1_HUMAN	90 kDa	9
Kinesin-like protein KIF3B OS=Homo sapiens OX=9606 GN=KIF3B PE=1 SV=1	sp|O15066|KIF3B_HUMAN	85 kDa	9
Transducin-like enhancer protein 4 OS=Homo sapiens OX=9606 GN=TLE4 PE=1 SV=3	sp|Q04727|TLE4_HUMAN	84 kDa	9
Elongator complex protein 2 OS=Homo sapiens OX=9606 GN=ELP2 PE=1 SV=2	sp|Q6IA86|ELP2_HUMAN	92 kDa	9
Aldehyde dehydrogenase family 16 member A1 OS=Homo sapiens OX=9606 GN=ALDH16A1 PE=1 SV=2	sp|Q8IZ83|A16A1_HUMAN	85 kDa	9
Tax_Id=9606 Gene_Symbol=KRT10 Keratin, type I cytoskeletal 10	IPI:CON_00009865.2|SWISS-PROT:P13645 (+1)	60 kDa	8
Keratin, type I cytoskeletal 9 OS=Homo sapiens OX=9606 GN=KRT9 PE=1 SV=3	sp|P35527|K1C9_HUMAN	62 kDa	8
DNA replication licensing factor MCM7 OS=Homo sapiens OX=9606 GN=MCM7 PE=1 SV=4	sp|P33993|MCM7_HUMAN	81 kDa	8
Cullin-4B OS=Homo sapiens OX=9606 GN=CUL4B PE=1 SV=4	sp|Q13620|CUL4B_HUMAN	104 kDa	8
Catenin beta-1 OS=Homo sapiens OX=9606 GN=CTNNB1 PE=1 SV=1	sp|P35222|CTNB1_HUMAN	85 kDa	8
DNA replication licensing factor MCM6 OS=Homo sapiens OX=9606 GN=MCM6 PE=1 SV=1	sp|Q14566|MCM6_HUMAN	93 kDa	7
Histone deacetylase 6 OS=Homo sapiens OX=9606 GN=HDAC6 PE=1 SV=2	sp|Q9UBN7|HDAC6_HUMAN	131 kDa	7
Immunoglobulin heavy constant mu OS=Homo sapiens OX=9606 GN=IGHM PE=1 SV=4	sp|P01871|IGHM_HUMAN (+1)	49 kDa	6
Collagen alpha-2(I) chain OS=Homo sapiens OX=9606 GN=COL1A2 PE=1 SV=7	sp|P08123|CO1A2_HUMAN	129 kDa	6
Glycogen [starch] synthase, muscle OS=Homo sapiens OX=9606 GN=GYS1 PE=1 SV=2	sp|P13807|GYS1_HUMAN	84 kDa	6
Vimentin OS=Homo sapiens OX=9606 GN=VIM PE=1 SV=4	sp|P08670|VIME_HUMAN	54 kDa	6
Ribonucleoside-diphosphate reductase large subunit OS=Homo sapiens OX=9606 GN=RRM1 PE=1 SV=1	sp|P23921|RIR1_HUMAN	90 kDa	6
Transportin-1 OS=Homo sapiens OX=9606 GN=TNPO1 PE=1 SV=2	sp|Q92973|TNPO1_HUMAN	102 kDa	5
Polyubiquitin-B OS=Homo sapiens OX=9606 GN=UBB PE=1 SV=1	sp|P0CG47|UBB_HUMAN (+3)	26 kDa	5
Heterogeneous nuclear ribonucleoprotein U OS=Homo sapiens OX=9606 GN=HNRNPU PE=1 SV=6	sp|Q00839|HNRPU_HUMAN	91 kDa	5
Histone H2B type 1-K OS=Homo sapiens OX=9606 GN=HIST1H2BK PE=1 SV=3	sp|O60814|H2B1K_HUMAN (+6)	14 kDa	5
General transcription factor II-I OS=Homo sapiens OX=9606 GN=GTF2I PE=1 SV=2	sp|P78347|GTF2I_HUMAN	112 kDa	5
Oxysterol-binding protein-related protein 9 OS=Homo sapiens OX=9606 GN=OSBPL9 PE=1 SV=2	sp|Q96SU4|OSBL9_HUMAN	83 kDa	5
Cullin-3 OS=Homo sapiens OX=9606 GN=CUL3 PE=1 SV=2	sp|Q13618|CUL3_HUMAN	89 kDa	5
Multifunctional methyltransferase subunit TRM112-like protein OS=Homo sapiens OX=9606 GN=TRMT112 PE=1 SV=1	sp|Q9UI30|TR112_HUMAN	14 kDa	4
X-ray repair cross-complementing protein 5 OS=Homo sapiens OX=9606 GN=XRCC5 PE=1 SV=3	sp|P13010|XRCC5_HUMAN	83 kDa	4
Pantothenate kinase 4 OS=Homo sapiens OX=9606 GN=PANK4 PE=1 SV=1	sp|Q9NVE7|PANK4_HUMAN	86 kDa	4
Mannosyl-oligosaccharide glucosidase OS=Homo sapiens OX=9606 GN=MOGS PE=1 SV=5	sp|Q13724|MOGS_HUMAN	92 kDa	4
Kinesin-associated protein 3 OS=Homo sapiens OX=9606 GN=KIFAP3 PE=1 SV=2	sp|Q92845|KIFA3_HUMAN	91 kDa	4
A-kinase anchor protein 8-like OS=Homo sapiens OX=9606 GN=AKAP8L PE=1 SV=4	sp|Q9ULX6|AKP8L_HUMAN	72 kDa	4
Vacuolar protein sorting-associated protein 51 homolog OS=Homo sapiens OX=9606 GN=VPS51 PE=1 SV=2	sp|Q9UID3|VPS51_HUMAN	86 kDa	4
Threonine--tRNA ligase, cytoplasmic OS=Homo sapiens OX=9606 GN=TARS PE=1 SV=3	sp|P26639|SYTC_HUMAN	83 kDa	4
Coatomer subunit gamma-1 OS=Homo sapiens OX=9606 GN=COPG1 PE=1 SV=1	sp|Q9Y678|COPG1_HUMAN	98 kDa	3
Inter-alpha-trypsin inhibitor heavy chain H2 OS=Homo sapiens OX=9606 GN=ITIH2 PE=1 SV=2	sp|P19823|ITIH2_HUMAN	106 kDa	3
Dynamin-like 120 kDa protein, mitochondrial OS=Homo sapiens OX=9606 GN=OPA1 PE=1 SV=3	sp|O60313|OPA1_HUMAN	112 kDa	3
Gelsolin OS=Homo sapiens OX=9606 GN=GSN PE=1 SV=1	sp|P06396|GELS_HUMAN	86 kDa	3
Insulin receptor substrate 4 OS=Homo sapiens OX=9606 GN=IRS4 PE=1 SV=1	sp|O14654|IRS4_HUMAN	134 kDa	3
Peptidyl-prolyl cis-trans isomerase B OS=Homo sapiens OX=9606 GN=PPIB PE=1 SV=2	sp|P23284|PPIB_HUMAN	24 kDa	3
DNA mismatch repair protein Mlh1 OS=Homo sapiens OX=9606 GN=MLH1 PE=1 SV=1	sp|P40692|MLH1_HUMAN	85 kDa	3
Dynein assembly factor 5, axonemal OS=Homo sapiens OX=9606 GN=DNAAF5 PE=1 SV=4	sp|Q86Y56|DAAF5_HUMAN	94 kDa	3
Transcription intermediary factor 1-beta OS=Homo sapiens OX=9606 GN=TRIM28 PE=1 SV=5	sp|Q13263|TIF1B_HUMAN	89 kDa	2
Myosin-9 OS=Homo sapiens OX=9606 GN=MYH9 PE=1 SV=4	sp|P35579|MYH9_HUMAN	227 kDa	2
Protein arginine N-methyltransferase 5 OS=Homo sapiens OX=9606 GN=PRMT5 PE=1 SV=4	sp|O14744|ANM5_HUMAN	73 kDa	2
RNA-binding protein FUS OS=Homo sapiens OX=9606 GN=FUS PE=1 SV=1	sp|P35637|FUS_HUMAN	53 kDa	2
Immunoglobulin kappa variable 2D-29 OS=Homo sapiens OX=9606 GN=IGKV2D-29 PE=3 SV=1	sp|A0A075B6S2|KVD29_HUMAN (+2)	13 kDa	2
Tax_Id=9606 Gene_Symbol=KRT5 Keratin, type II cytoskeletal 5	IPI:CON_00009867.3|SWISS-PROT:P13647 (+1)	62 kDa	2
Nuclear autoantigenic sperm protein OS=Homo sapiens OX=9606 GN=NASP PE=1 SV=2	sp|P49321|NASP_HUMAN	85 kDa	2
Immunoglobulin gamma-1 heavy chain OS=Homo sapiens OX=9606 PE=1 SV=2	sp|P0DOX5|IGG1_HUMAN	49 kDa	2
RNA-binding protein 10 OS=Homo sapiens OX=9606 GN=RBM10 PE=1 SV=3	sp|P98175|RBM10_HUMAN	104 kDa	2
Titin OS=Homo sapiens OX=9606 GN=TTN PE=1 SV=4	sp|Q8WZ42|TITIN_HUMAN	3816 kDa	2
Hyaluronidase PH-20 OS=Homo sapiens OX=9606 GN=SPAM1 PE=1 SV=1	sp|P38567|HYALP_HUMAN	58 kDa	2
Peroxiredoxin-1 OS=Homo sapiens OX=9606 GN=PRDX1 PE=1 SV=1	sp|Q06830|PRDX1_HUMAN	22 kDa	2
Collagen alpha-1(I) chain OS=Homo sapiens OX=9606 GN=COL1A1 PE=1 SV=5	sp|P02452|CO1A1_HUMAN	139 kDa	2
Hemoglobin subunit alpha OS=Homo sapiens OX=9606 GN=HBA1 PE=1 SV=2	sp|P69905|HBA_HUMAN	15 kDa	2
DNA-directed RNA polymerase III subunit RPC5 OS=Homo sapiens OX=9606 GN=POLR3E PE=1 SV=1	sp|Q9NVU0|RPC5_HUMAN	80 kDa	2
Glyceraldehyde-3-phosphate dehydrogenase, testis-specific OS=Homo sapiens OX=9606 GN=GAPDHS PE=1 SV=2	sp|O14556|G3PT_HUMAN	45 kDa	2
DnaJ homolog subfamily C member 10 OS=Homo sapiens OX=9606 GN=DNAJC10 PE=1 SV=2	sp|Q8IXB1|DJC10_HUMAN	91 kDa	2
Mitotic spindle assembly checkpoint protein MAD1 OS=Homo sapiens OX=9606 GN=MAD1L1 PE=1 SV=2	sp|Q9Y6D9|MD1L1_HUMAN	83 kDa	2
Cullin-2 OS=Homo sapiens OX=9606 GN=CUL2 PE=1 SV=2	sp|Q13617|CUL2_HUMAN	87 kDa	2
Transgelin-2 OS=Homo sapiens OX=9606 GN=TAGLN2 PE=1 SV=3	sp|P37802|TAGL2_HUMAN	22 kDa	2
