## Supplementary Table 3 for "The METTL5-TRMT112 *N^6^*-methyladenosine methyltransferase complex regulates metabolism and development via translation"

### Sheet: diff_peaks
Supplementary Table S3. METTL5 knockout versus wild type HeLa m6A-seq differentially methylated peaks.
chr	start	end	name	score	strand	thickStart	thickEnd	itemRgb	blockCount	blockSizes	blockStarts	p.treated	p.control	log2.RR	beta (interpretable as log2FC)	p_value	q	padj (interpretable as FDR)
chr19	55148093	55149354	TNNT1	0	-	55148093	55149354	0	2	1194	0,1068	0.969836	0.559481	0.79365	4.66194	1.07681e-64	1068.24	3.38462e-60
chrX	16852119	16852766	RBBP7	0	-	16852119	16852766	0	3	4,78,18	0,432,630	0.0436703	0.614321	-3.81427	-5.12438	1.68769e-23	662.576	2.65237e-19
chr2	241686822	241686968	DTYMK	0	-	241686822	241686968	0	1	146	0	0.890529	0.415905	1.09841	3.51406	1.82641e-21	471.893	1.80702e-17
chrX	48898012	48898372	PQBP1	0	+	48898012	48898372	0	2	82117	0,244	0.8874	0.694072	0.3545	1.79649	2.29959e-21	2276.13	1.80702e-17
chr8	143864300	143864449	EPPK1	0	-	143864300	143864449	0	1	149	0	0.866792	0.990405	-0.192334	-3.98763	5.45626e-21	1704.53	3.43002e-17
chr19	55141864	55146453	TNNT1	0	-	55141864	55146453	0	3	57,22,20	0,3680,4570	0.841953	0.511665	0.71854	2.34606	6.83196e-21	727.261	3.57903e-17
chr5	176385320	176386065	NOP16	0	-	176385320	176386065	0	2	8,42	0,704	0.843827	0.57606	0.550729	1.99145	3.78215e-20	994.845	1.69829e-16
chr5	177310516	177310692	MXD3	0	-	177310516	177310692	0	2	25,25	0,152	0.875003	0.277406	1.65729	4.18857	1.88258e-15	166.093	7.39665e-12
chr7	44799716	44799765	PPIA	0	+	44799716	44799765	0	1	49	0	0.289367	0.0281559	3.36139	3.81301	1.04643e-14	1443.64	3.65461e-11
chr12	52949472	52949817	KRT8	0	-	52949472	52949817	0	1	345	0	0.904857	0.729191	0.311394	1.82051	2.63008e-14	1081.12	8.26686e-11
chr19	10581839	10583615	AP1M2	0	-	10581839	10583615	0	2	40,10	0,1767	0.980903	0.22615	2.11683	7.4575	1.19904e-13	70.6349	3.1407e-10
chr6	44246316	44247078	HSP90AB1	0	+	44246316	44247078	0	2	29121	0,642	0.926621	0.79544	0.220226	1.69931	1.18708e-13	2548.62	3.1407e-10
chr11	65570752	65571400	SSSCA1	0	+	65570752	65571400	0	3	4,85,10	0,134,639	0.835841	0.597016	0.485459	1.78108	2.1282e-13	1715.94	5.14565e-10
chr8	143864550	143864648	EPPK1	0	-	143864550	143864648	0	1	98	0	0.81804	0.949774	-0.215412	-2.07251	1.94442e-12	2043.8	4.3655e-09
chr14	77708120	77710564	SLIRP	0	+	77708120	77710564	0	2	89,10	0,2435	0.527349	0.763177	-0.533259	-1.53023	2.09876e-12	3601.89	4.39788e-09
chr22	29350100	29350149	AP1B1	0	-	29350100	29350149	0	1	49	0	0.568817	0.135325	2.07153	3.07539	4.50705e-10	345.179	8.8541e-07
chr5	225422	225521	SDHA	0	+	225422	225521	0	1	99	0	0.304206	0.0901247	1.75505	2.14206	5.26988e-10	4789.01	9.7437e-07
chr19	45691944	45691993	SNRPD2	0	-	45691944	45691993	0	1	49	0	0.842617	0.676956	0.315816	1.35327	7.30995e-10	1007.23	1.27648e-06
chr15	78872781	78872879	MORF4L1	0	+	78872781	78872879	0	1	98	0	0.844699	0.306615	1.46201	3.6206	9.98189e-10	189.536	1.65132e-06
chr19	10577310	10578942	AP1M2	0	-	10577310	10578942	0	2	47,51	0,1582	0.64545	0.269297	1.26111	2.3044	1.30191e-09	482.336	2.04609e-06
chr17	75153094	75153242	HN1	0	-	75153094	75153242	0	1	148	0	0.776782	0.370081	1.06967	2.56638	5.40417e-09	332.016	8.08876e-06
chr11	112086923	112087918	SDHD	0	+	112086923	112087918	0	2	37,62	0,934	0.181829	0.587513	-1.69204	-2.6801	6.22995e-09	419.397	8.9009e-06
chr3	15065260	15065309	MRPS25	0	-	15065260	15065309	0	1	49	0	0.211523	0.853969	-2.01337	-4.44616	2.47432e-08	77.2215	3.38143e-05
chr9	129178015	129178064	IER5L	0	-	129178015	129178064	0	1	49	0	0.902294	0.795721	0.181335	1.24536	3.40107e-08	1675.21	4.45427e-05
chr19	1241899	1242462	ATP5D	0	+	1241899	1242462	0	2	93,7	0,557	0.692211	0.462773	0.580907	1.3845	5.34701e-08	2697.45	6.72269e-05
chr12	120446783	120454935	GATC	0	+	120446783	120454935	0	2	47,3	0,8150	0.841927	0.513444	0.713488	2.3355	8.91869e-08	224.643	0.000103827
chr3	127639507	127660459	PODXL2	0	+	127639507	127660459	0	2	17,82	0,20871	0.744483	0.579088	0.362454	1.08255	1.05814e-07	3432.6	0.000114687
chr12	121779134	121779333	TMEM120B	0	+	121779134	121779333	0	1	199	0	0.850333	0.570805	0.57503	2.09491	1.03148e-07	284.401	0.000114687
chr19	48619271	48619418	RPL18	0	-	48619271	48619418	0	1	147	0	0.567375	0.28673	0.98461	1.70594	1.67625e-07	4525.34	0.000175626
chr19	572500	577920	BSG	0	+	572500	577920	0	2	202147	0,5274	0.742552	0.535274	0.472215	1.32432	1.98779e-07	2116.66	0.000201549
chr19	13153258	13153357	IER2	0	+	13153258	13153357	0	1	99	0	0.832424	0.685791	0.279548	1.18645	2.27746e-07	2045.5	0.000223704
chr4	730642	730992	PCGF3	0	+	730642	730992	0	2	27,23	0,328	0.794644	0.244143	1.70258	3.58257	3.4706e-07	92.6766	0.00033057
chr17	74775766	74775815	NAT9	0	-	74775766	74775815	0	1	49	0	0.700671	0.0103895	6.07555	7.80068	3.76419e-07	39.8117	0.000347988
chr11	64241088	64241187	FKBP2	0	+	64241088	64241187	0	1	99	0	0.765786	0.449223	0.76951	2.00315	4.01788e-07	305.22	0.000360829
chr1	153626419	153626516	S100A13	0	-	153626419	153626516	0	1	97	0	0.779181	0.643391	0.276264	0.967746	4.62869e-07	4598.81	0.000404136
chr22	19962569	19962618	COMT	0	+	19962569	19962618	0	1	49	0	0.751338	0.509467	0.560475	1.54064	4.81188e-07	1117.99	0.000408776
chr3	51994075	51995088	RPL29	0	-	51994075	51995088	0	2	52,47	0,967	0.741859	0.578915	0.357794	1.06375	8.11788e-07	4134.07	0.000671476
chr8	144791356	144791405	RPL8	0	-	144791356	144791405	0	1	49	0	0.403558	0.181926	1.14943	1.60528	8.45961e-07	10940.5	0.000681801
chr19	48446068	48446407	GRWD1	0	+	48446068	48446407	0	2	125,23	0,317	0.731079	0.568953	0.361717	1.04238	1.00555e-06	5264.28	0.000790162
chr6	44248649	44248698	HSP90AB1	0	+	44248649	44248698	0	1	49	0	0.504059	0.248974	1.0176	1.61629	1.05316e-06	3096.23	0.000797589
chr19	10258883	10259030	MRPL4	0	+	10258883	10259030	0	1	147	0	0.835626	0.655886	0.349412	1.41532	1.06575e-06	555.561	0.000797589
chr11	533355	533498	HRAS	0	-	533355	533498	0	2	4,46	0,98	0.833938	0.23764	1.81116	4.00991	1.37754e-06	67.3993	0.00100695
chr17	81869497	81869595	ARHGDIA	0	-	81869497	81869595	0	1	98	0	0.795183	0.65086	0.288938	1.0584	1.70904e-06	2472.14	0.00119374
chr1	156752299	156752448	HDGF	0	-	156752299	156752448	0	1	149	0	0.103003	0.555476	-2.43103	-3.44387	1.70832e-06	128.628	0.00119374
chr19	571277	571326	BSG	0	+	571277	571326	0	1	49	0	0.96122	0.281335	1.77258	5.98452	1.85493e-06	41.0271	0.00126748
chr1	37987651	37987805	SF3A3	0	-	37987651	37987805	0	2	28,22	0,133	0.324591	0.0482569	2.74982	3.24463	2.0125e-06	328.385	0.00134589
chrX	149937439	149938200	CXorf40B	0	-	149937439	149938200	0	2	42,8	0,754	0.14138	0.664404	-2.23248	-3.58778	2.45454e-06	92.7339	0.00160731
chr1	26775096	26775145	ARID1A	0	+	26775096	26775145	0	1	49	0	0.684374	0.018557	5.20475	6.84143	4.33825e-06	31.6715	0.00278285
chr19	14571978	14572077	NDUFB7	0	-	14571978	14572077	0	1	99	0	0.652761	0.470373	0.472749	1.0818	4.70853e-06	10699.8	0.00295997
chr10	97499081	97499180	UBTD1	0	+	97499081	97499180	0	1	99	0	0.753131	0.545012	0.466614	1.3487	5.02544e-06	945.66	0.00309725
chr17	75131074	75131247	NT5C	0	-	75131074	75131247	0	2	32,67	0,107	0.769177	0.550766	0.481875	1.44255	6.31525e-06	742.299	0.00381733
chr4	73144768	73144817	ANKRD17	0	-	73144768	73144817	0	1	49	0	0.631216	0.0909931	2.79431	4.09582	9.70662e-06	68.3112	0.00575658
chr10	87863886	87864234	PTEN	0	+	87863886	87864234	0	1	348	0	0.773049	0.563559	0.455992	1.39939	1.10104e-05	814.873	0.00640884
chr22	29308214	29308312	GAS2L1	0	+	29308214	29308312	0	1	98	0	0.807472	0.619964	0.381228	1.3623	1.12914e-05	835.166	0.00645295
chr10	75235677	75235726	COMTD1	0	-	75235677	75235726	0	1	49	0	0.80748	0.542779	0.57306	1.82094	1.73761e-05	286.734	0.00975293
chr20	63499070	63499266	EEF1A2	0	-	63499070	63499266	0	1	196	0	0.578593	0.352945	0.713107	1.33178	1.79075e-05	2100.66	0.0098749
chr9	35685105	35685525	TPM2	0	-	35685105	35685525	0	3	35,71,92	0,164,329	0.696668	0.552174	0.335348	0.89739	2.15358e-05	25640.7	0.0116709
chr12	6870360	6870507	TPI1	0	+	6870360	6870507	0	1	147	0	0.589505	0.39731	0.569239	1.12329	2.42527e-05	8573.96	0.0129205
chr19	19192243	19192392	MEF2BNB-MEF2B	0	-	19192243	19192392	0	1	149	0	0.88079	0.560262	0.652697	2.53583	2.60446e-05	162.91	0.0136439
chrX	48901285	48901962	PQBP1	0	+	48901285	48901962	0	2	17,33	0,645	0.723187	0.560572	0.367469	1.03419	2.70522e-05	2029.93	0.0139394
chr19	17215441	17215490	USE1	0	+	17215441	17215490	0	1	49	0	0.700429	0.448368	0.643556	1.52437	2.78208e-05	387.871	0.0141042
chr21	43793391	43797493	RRP1	0	+	43793391	43797493	0	3	14,62,72	0,1798,4031	0.667105	0.452892	0.558747	1.27551	2.88859e-05	1552.53	0.0141866
chr22	30635956	30636005	SLC35E4	0	+	30635956	30636005	0	1	49	0	0.741691	0.933291	-0.331509	-2.28465	2.85295e-05	237.97	0.0141866
chr11	65571497	65571644	SSSCA1	0	+	65571497	65571644	0	1	147	0	0.705848	0.515056	0.45463	1.17589	3.39934e-05	1598.38	0.0164382
chr11	72111238	72111461	ANAPC15	0	-	72111238	72111461	0	2	49,50	0,174	0.682715	0.51625	0.403216	1.0117	3.8054e-05	4204.31	0.0181229
chr5	132866907	132867006	UQCRQ	0	+	132866907	132867006	0	1	99	0	0.638574	0.4719	0.436374	0.983485	4.0893e-05	17186.3	0.0190477
chr16	30407559	30407608	ZNF771	0	+	30407559	30407608	0	1	49	0	0.564112	0.970808	-0.783205	-4.68351	4.12079e-05	63.1545	0.0190477
chr3	47675496	47676635	SMARCC1	0	-	47675496	47676635	0	2	93,7	0,1133	0.22577	0.028815	2.96996	3.29695	4.8742e-05	284.149	0.0222037
chr6	108561372	108561421	FOXO3	0	+	108561372	108561421	0	1	49	0	0.938143	0.690002	0.443208	2.76846	5.50897e-05	130.931	0.0243884
chr7	2242222	2242936	NUDT1	0	+	2242222	2242936	0	3	35,32,32	0,39,683	0.793596	0.346709	1.19468	2.85694	5.50823e-05	84.1975	0.0243884
chr5	177351637	177351884	LMAN2	0	-	177351637	177351884	0	1	247	0	0.708837	0.520634	0.445184	1.16448	5.61725e-05	1324.84	0.0245224
chr11	35190061	35198186	CD44	0	+	35190061	35198186	0	3	5,129,66	0,6685,8060	0.658478	0.412234	0.675672	1.45893	6.00549e-05	531.335	0.0258582
chr2	47173488	47173784	CALM2	0	-	47173488	47173784	0	1	296	0	0.768813	0.656219	0.228456	0.800887	6.11457e-05	5330.77	0.025972
chr3	127660704	127660802	PODXL2	0	+	127660704	127660802	0	1	98	0	0.764604	0.580513	0.397383	1.23092	6.3049e-05	840.276	0.0264234
chr17	78215974	78216023	BIRC5	0	+	78215974	78216023	0	1	49	0	0.713074	0.440431	0.695135	1.65877	6.97354e-05	341.385	0.0288411
chr14	60649239	60649288	SIX1	0	-	60649239	60649288	0	1	49	0	0.91114	0.442298	1.04265	3.69253	7.39088e-05	57.032	0.0301701
chr9	19379617	19380237	RPS6	0	-	19379617	19380237	0	2	2,48	0,573	0.773016	0.570687	0.4378	1.35724	7.57883e-05	464.448	0.0305407
chr15	64848695	64854972	PLEKHO2	0	+	64848695	64854972	0	2	48,52	0,6226	0.808663	0.52165	0.632457	1.95441	8.14242e-05	184.837	0.0323965
chr12	52898472	52898778	KRT8	0	-	52898472	52898778	0	2	48100	0,207	0.203379	0.090577	1.16695	1.35801	8.62308e-05	22164.3	0.0338801
chr19	12730927	12731023	C19orf43	0	-	12730927	12731023	0	1	96	0	0.813573	0.697124	0.222856	0.922971	9.33453e-05	1763.01	0.0345812
chr10	72274307	72274356	DDIT4	0	+	72274307	72274356	0	1	49	0	0.679644	0.492255	0.465373	1.1298	9.02621e-05	674.81	0.0345812
chr20	49234955	49235004	DDX27	0	+	49234955	49235004	0	1	49	0	0.642768	0.205644	1.64415	2.79707	8.93392e-05	154.752	0.0345812
chr12	57716177	57716444	OS9	0	+	57716177	57716444	0	2	17,33	0,235	0.665745	0.328698	1.01821	2.02422	9.27919e-05	298.536	0.0345812
chr21	36071958	36072299	CBR1	0	+	36071958	36072299	0	1	341	0	0.892568	0.777613	0.19891	1.24856	0.000115472	549.361	0.0413703
chr15	90233919	90234113	CIB1	0	-	90233919	90234113	0	1	194	0	0.686382	0.38279	0.842461	1.81922	0.000116122	346.248	0.0413703
chr5	134176934	134177033	SKP1	0	-	134176934	134177033	0	1	99	0	0.776839	0.426838	0.863925	2.22478	0.00011714	128.067	0.0413703
chr15	90946728	90946777	UNC45A	0	+	90946728	90946777	0	1	49	0	0.246588	0.00343735	6.16466	6.56819	0.000115386	90.8769	0.0413703
chr7	128656366	128656514	LINC01000	0	+	128656366	128656514	0	1	148	0	0.851634	0.683572	0.317141	1.40986	0.000125847	333.948	0.0439515
chr19	17404177	17404407	BST2	0	-	17404177	17404407	0	2	13,37	0,194	0.340943	0.130519	1.38527	1.78502	0.000129907	1554.31	0.0448706
chr17	81703515	81704280	MRPL12	0	+	81703515	81704280	0	2	61,37	0,729	0.708741	0.578479	0.292995	0.826298	0.000132091	8571.75	0.0451292
chr2	74527270	74527319	AUP1	0	-	74527270	74527319	0	1	49	0	0.469751	0.173366	1.43807	2.07865	0.000135472	482.435	0.0457866
chr17	29574904	29575311	GIT1	0	-	29574904	29575311	0	3	11,64,24	0,175,384	0.575196	0.156313	1.87962	2.86953	0.000144094	107.213	0.0481826
chr17	81683730	81683876	ARL16	0	-	81683730	81683876	0	1	146	0	0.76397	0.467119	0.709726	1.88457	0.000146839	257.231	0.048466
chr19	8486289	8486338	HNRNPM	0	+	8486289	8486338	0	1	49	0	0.315133	0.107354	1.55358	1.93585	0.000148026	719.092	0.048466
chr5	172959926	172968487	RPL26L1	0	+	172959926	172968487	0	2	116,29	0,8533	0.699809	0.542437	0.367507	0.975599	0.000149926	2284.08	0.0485821
chr7	157386012	157386111	DNAJB6	0	+	157386012	157386111	0	1	99	0	0.611585	0.128248	2.25362	3.41994	0.000151638	67.342	0.0486357
chr16	70251581	70251630	EXOSC6	0	-	70251581	70251630	0	1	49	0	0.468025	0.806685	-0.785421	-2.24583	0.000153928	135.634	0.0488713
chr14	104946138	104946187	AHNAK2	0	-	104946138	104946187	0	1	49	0	0.828256	0.533799	0.633779	2.07447	0.000159547	138.669	0.0501487
chr5	172888734	172897024	ERGIC1	0	+	172888734	172897024	0	2	27,23	0,8268	0.331754	0.0880514	1.9137	2.36227	0.000164199	468.67	0.0510999
chr9	136402616	136402665	SDCCAG3	0	-	136402616	136402665	0	1	49	0	0.511773	0.0694268	2.88194	3.8125	0.000167917	86.7158	0.0517449
chr19	10671003	10671052	ILF3	0	+	10671003	10671052	0	1	49	0	0.428282	0.178195	1.2651	1.78859	0.000180162	678.707	0.0549791
chr5	177312094	177312192	MXD3	0	-	177312094	177312192	0	1	98	0	0.920744	0.701863	0.391611	2.30299	0.000182509	160.112	0.05516
chr7	44117182	44117231	POLD2	0	-	44117182	44117231	0	1	49	0	0.623649	0.282153	1.14426	2.07585	0.000186913	258.949	0.0559528
chr19	48965454	48965599	FTL	0	+	48965454	48965599	0	1	145	0	0.254959	0.114924	1.14959	1.39808	0.000203002	15853.9	0.0596333
chr19	8316589	8320898	NDUFA7	0	-	8316589	8320898	0	2	57,42	0,4268	0.251854	0.604206	-1.26245	-2.18102	0.000201417	262.68	0.0596333
chr20	3784598	3784896	CENPB	0	-	3784598	3784896	0	1	298	0	0.858957	0.789285	0.122039	0.701193	0.000205311	6547.03	0.0597531
chr11	65117392	65117441	ZNHIT2	0	-	65117392	65117441	0	1	49	0	0.54505	0.951503	-0.803819	-4.03355	0.000208013	50.5231	0.059984
chr1	155318276	155318698	FDPS	0	+	155318276	155318698	0	2	16,34	0,389	0.522296	0.181976	1.52112	2.29715	0.000211771	258.731	0.0605125
chr17	76398361	76398498	UBE2O	0	-	76398361	76398498	0	2	23,27	0,111	0.58026	0.136455	2.08828	3.12905	0.000219294	82.4831	0.0620978
chr19	18939554	18939603	HOMER3	0	-	18939554	18939603	0	1	49	0	0.97581	0.47805	1.02944	5.46084	0.000223444	42.5868	0.0627081
chr7	4791214	4791561	AP5Z1	0	+	4791214	4791561	0	1	347	0	0.622003	0.768448	-0.305027	-1.01207	0.000229854	1136.25	0.0639361
chr20	50958964	50959063	MOCS3	0	+	50958964	50959063	0	1	99	0	0.854091	0.658836	0.374471	1.59987	0.000250083	236.242	0.0689527
chr11	57320275	57320324	TNKS1BP1	0	-	57320275	57320324	0	1	49	0	0.748693	0.22392	1.74139	3.36814	0.000253255	77.2381	0.0692202
chr4	73125026	73125217	ANKRD17	0	-	73125026	73125217	0	2	33,17	0,175	0.443877	0.0891961	2.31511	3.02684	0.000270421	151.111	0.0720329
chr12	118144899	118144948	PEBP1	0	+	118144899	118144948	0	1	49	0	0.545813	0.124254	2.13511	3.08234	0.000267686	91.8702	0.0720329
chr3	33151135	33151184	SUSD5	0	-	33151135	33151184	0	1	49	0	0.228353	0.938307	-2.03879	-5.68355	0.00026832	24.202	0.0720329
chr17	51165435	51166422	NME2	0	+	51165435	51166422	0	2	247151	0,837	0.632331	0.470682	0.425927	0.951654	0.000277405	25696.4	0.0732721
chr10	73770385	73770720	SEC24C	0	+	73770385	73770720	0	2	87,12	0,324	0.334625	0.0957648	1.80498	2.24751	0.00029306	365.771	0.0767622
chr3	124730615	124735130	UMPS	0	+	124730615	124735130	0	3	13,99,38	0,891,4478	0.724753	0.457741	0.662956	1.64121	0.000307702	286.942	0.0799312
chr15	41471179	41471228	RTF1	0	+	41471179	41471228	0	1	49	0	0.318901	0.00981431	5.02208	5.56191	0.000314041	66.4883	0.0809092
chr17	82658092	82658497	RAB40B	0	-	82658092	82658497	0	2	43,7	0,399	0.728176	0.241143	1.5944	3.07555	0.000317456	77.4531	0.0811241
chr19	8308307	8308356	CD320	0	-	8308307	8308356	0	1	49	0	0.801282	0.479688	0.740215	2.12887	0.000324952	114.886	0.0823701
chr1	44218450	44218617	DMAP1	0	+	44218450	44218617	0	2	20,30	0,138	0.434169	0.0450291	3.26933	4.02441	0.000343322	77.2219	0.0863304
chr5	177472832	177473644	DBN1	0	-	177472832	177473644	0	2	39209	0,604	0.689301	0.534578	0.366732	0.949751	0.000352213	1999.43	0.0866918
chr8	127736414	127736561	MYC	0	+	127736414	127736561	0	1	147	0	0.536271	0.338899	0.662109	1.1737	0.000349115	1882.92	0.0866918
chr11	64319862	64320751	PRDX5	0	+	64319862	64320751	0	2	7,91	0,799	0.405974	0.221497	0.874101	1.26428	0.000353034	3015.63	0.0866918
chr19	45779832	45780030	DMPK	0	-	45779832	45780030	0	1	198	0	0.611073	0.39401	0.633114	1.27291	0.000359459	631.991	0.0875853
chr12	7080461	7080860	C1R	0	-	7080461	7080860	0	1	399	0	0.786224	0.859338	-0.128285	-0.732151	0.000371723	1551.75	0.0876503
chr5	10250560	10250758	CCT5	0	+	10250560	10250758	0	1	198	0	0.404265	0.217233	0.896058	1.28997	0.000363597	3010.46	0.0876503
chr6	165987742	165987791	LINC00473	0	-	165987742	165987791	0	1	49	0	0.858513	0.740542	0.213259	1.08809	0.000373668	850.522	0.0876503
chr15	88472712	88475145	MRPS11	0	+	88472712	88475145	0	2	14,36	0,2398	0.653118	0.356494	0.873465	1.76497	0.000367731	300.939	0.0876503
chr12	6869367	6869713	TPI1	0	+	6869367	6869713	0	2	24,26	0,321	0.535749	0.333645	0.683243	1.20463	0.000372229	1782.52	0.0876503
chr17	82019323	82019372	STRA13	0	-	82019323	82019372	0	1	49	0	0.484222	0.722464	-0.577258	-1.47134	0.000378599	483	0.088149
chr5	86618012	86619417	COX7C	0	+	86618012	86619417	0	2	119,65	0,1341	0.432609	0.256513	0.75403	1.14399	0.000388682	7606.52	0.0894925
chr19	49487554	49489857	RPL13A	0	+	49487554	49489857	0	2	91,8	0,2296	0.807481	0.715612	0.17425	0.737105	0.000390063	2961.11	0.0894925
chr15	59272329	59272427	MYO1E	0	-	59272329	59272427	0	1	98	0	0.235542	0.0696378	1.75804	2.0414	0.000401302	582.531	0.0911218
chr19	15427185	15427383	WIZ	0	-	15427185	15427383	0	1	198	0	0.572345	0.308814	0.890146	1.58277	0.000402963	558.165	0.0911218
chr17	3669190	3669287	EMC6	0	+	3669190	3669287	0	1	97	0	0.72009	0.574976	0.324675	0.927256	0.000408099	1648.96	0.091624
chr19	39472919	39473237	SUPT5H	0	+	39472919	39473237	0	3	11,103,35	0,93,284	0.30974	0.085786	1.85224	2.25763	0.000414592	363.479	0.0919672
chr19	30011226	30012323	URI1	0	+	30011226	30012323	0	2	11,39	0,1059	0.501806	0.0841873	2.57546	3.4538	0.000415479	82.4362	0.0919672
chr5	93593616	93593665	NR2F1	0	+	93593616	93593665	0	1	49	0	0.818216	0.386087	1.08356	2.83937	0.000434321	70.3898	0.0948026
chr16	89267970	89268068	ANKRD11	0	-	89267970	89268068	0	1	98	0	0.728387	0.919037	-0.335418	-2.08163	0.000441456	159.118	0.0956955
chr19	49085240	49085388	SNRNP70	0	+	49085240	49085388	0	1	148	0	0.728758	0.550291	0.405246	1.13466	0.000444657	590.456	0.0957291
chr5	163459938	163459987	NUDCD2	0	-	163459938	163459987	0	1	49	0	0.72781	0.44759	0.701384	1.72251	0.000454459	257.58	0.097161
chr16	88436672	88436721	ZNF469	0	+	88436672	88436721	0	1	49	0	0.781431	0.970245	-0.312231	-3.18912	0.00045749	118.805	0.097161
